# Virus-Host Interaction Gets *Lousy*: P1vir Phage Development Upon Impaired RNA Global Regulation in *Escherichia coli* Δ*hfq* Mutant Cells

**DOI:** 10.64898/2025.12.28.696737

**Authors:** Grzegorz Cech, Agnieszka Szalewska-Pałasz, Jakub Giełdon, Grzegorz Węgrzyn, Anna Kloska

## Abstract

Bacteriophage P1 is a classic tool in molecular genetics, and its virulent derivative, P1vir, is widely used for generalized transduction in *Escherichia coli*. Phage development depends on host physiology and metabolism, much of which is controlled by RNA-based regulation. The bacterial RNA chaperone Hfq is a global post-transcriptional regulator of stress and metabolic pathways, but its role in phage biology is poorly understood. Here, we examined the effect of Hfq loss on P1vir development by comparing the infection kinetics, virion morphology, and global transcriptomes of P1vir and its *E. coli* hosts in the wild-type and Δ*hfq* backgrounds. Deletion of *hfq* impaired P1vir lytic development, yielding smaller plaques, reduced burst size, and virions with smaller heads and thinner tails. P1vir transcriptional profiling showed that Δ*hfq*-specific dysregulation emerged early and intensified over time, with disrupted developmental timing, compromised replication and genome processing, and an unbalanced morphogenetic program. In wild-type cells, P1vir infection triggered broad, time-dependent reprogramming of host gene expression, including the induction of central carbon and amino acid metabolism and other anabolic pathways, consistent with a state that supports productive phage replication. In contrast, the Δ*hfq* mutant mounted a narrower response, with limited metabolic induction and late upregulation of chaperones and proteostasis factors, suggesting the accumulation of misfolded proteins or stalled assembly intermediates. Motif scanning of P1vir transcripts identified candidate Hfq-favored sequence features in several under-induced phage genes, suggesting direct Hfq–RNA regulation. Thus, Hfq, although not essential, is important for efficient P1vir lytic development by coordinating phage gene expression with host reprogramming.
