## Supplementary Materials, Tables, Scripts for "Virus-Host Interaction Gets *Lousy*: P1vir Phage Development Upon Impaired RNA Global Regulation in *Escherichia coli* Δ*hfq* Mutant Cells": Table S1. Differential expression of P1vir genes.csv

No	Locus tag	GeneID	Gene symbol	Strand	Gene description NCBI	Function description	Updated	function / description by Lobocka et al..	Module	log2FC_WT_0	padj_WT_0	log2FC_hfq_0	padj_hfq_0	log2FC_WT_10	padj_WT_10	log2FC_hfq_10	padj_hfq_10	ddlog2FC_10	IRD_10	sig10	log2FC_WT_20	padj_WT_20	log2FC_hfq_20	padj_hfq_20	ddlog2FC_20	IRD_20	sig20
1	P1_gp002	2777485	cra	+	cre associated function	cre-associated regulator (recombination gate)	f	putative Cre associated function	Replication/Processing	1.202471088	1	2.542398662	1	5.605241766	0.029134669	5.868618661	0.020363188	0.263376895	1.200284908	WT,hfq	5.651556405	0.01780302	3.005855619	0.354272473	-2.645700785	0.159795559	WT
2	P1_gp003	2777477	cre	+	cyclization recombinase	site-specific cyclization recombinase	f	cyclization recombinase	Replication/Processing	0	1	2.527376248	1	7.166683079	0.00051416	7.141455964	0.000582031	-0.025227116	0.982665891	WT,hfq	7.257605204	0.000162206	6.427237253	0.00125071	-0.830367951	0.562385791	WT,hfq
3	P1_gp004	2777468	c8	+	C8	lysogeny establishment factor	f	establishment of lysogeny	Regulation/Timing	0	1	0	1	6.199478469	0.010990843	5.849952452	0.016014696	-0.349526017	0.784841908	WT,hfq	5.741664674	0.012021059	5.531294369	0.021864744	-0.210370305	0.864315354	WT,hfq
4	P1_gp005	2777429	ref	+	recombination enhancement function	recombination enhancement protein	f	recombination enhancement function	Replication/Processing	0	1	0	1	5.852599146	0.017763485	5.714845396	0.020363188	-0.137753751	0.908933246	WT,hfq	6.025538422	0.009357309	5.200897104	0.036811853	-0.824641318	0.564622561	WT,hfq
5	P1_gp006	2777380	mat	+	maturation control, corresponds to former gene 1	particle maturation	head/capsid maturation control	maturation control	Packaging	0	1	0	1	0	1	1.58909411	0.951692016	1.58909411	3.008603755		2.976889343	0.640365329	4.296936565	0.621986219	1.320047222	2.49674282
6	P1_gp007	2777489	res	-	restriction component of host specificity DNA complex (hsdR) in type III restriction-modification enzyme EcoP1	restriction system component (anti-restriction module)	f	restriction component	Replication/Processing	0	1	0	1	1.702382709	0.99524247	2.64527382	0.764767258	0.942891112	1.922376759		3.970788786	0.38188346	4.682431654	0.373868127	0.711642868	1.637667949
7	P1_gp008	2777490	mod	-	mod; N6-adenine methyltransferase gene	DNA adenine methyltransferase	f	N6-adenine methyltransferase gene	Replication/Processing	-0.064482007	1	0.004905715	1	0.394743804	0.567603073	0.03922723	1	-0.355516575	0.781589735		0.195848036	0.653986786	0.107496316	0.867860004	-0.08835172	0.940596768
8	P1_gp009	2777417	lxc	-	lowers expression of c1; modulator of C1 action	C1 modulator (late switch regulator)	f	modulator of C1 action	Regulation/Timing	0	1	0	1	0	1	0	1	0	1		3.225323453		0	1	-3.225323453	0.106925403
9	P1_gp010	2777418	ulx	-	gene upstream of lxc	protein of unknown function	f	unknown protein function	Other/Unknown	0	1	0	1	1.71273618	1	2.558885459	0.923147632	0.846149279	1.797696255		2.975858925	0.640365329	3.063483997	0.713642121	0.087625071	1.062619484
10	P1_gp011	2777481	darB	-	defense against restriction	anti-restriction protein; head component	f	defense against restriction	Morphogenesis	0	1	0	1	0	1	1.589001678	0.951692016	1.589001678	3.008411002		2.815086726		0	1	-2.815086726	0.14209358
11	P1_gp012	2777482	prt	+	portal, putative		portal protein (DNA entry/exit)	putative portal protein	Packaging	0	1	0	1	0	1	1.642104525	0.951692016	1.642104525	3.121208048		4.026266886	0.551845141	3.116294607	0.730033101	-0.90997228	0.532195317
12	P1_gp013	2777381	pro	+	head processing; former name: gene 4		head maturation processing factor	head processing	Morphogenesis	0	1	0	1	0		0		0	1		1.496556847		1.864720936		0.368164089	1.290709284
13	P1_gp115	2777465	lydE	-	lysis determinant, putative antiholin		antiholin (lysis control)	lysis determinant, putative antiholin	Lysis	NA	NA	NA	NA	0		0		0	1		0		0		0	1
14	P1_gp014	2777382	lydD	-	lysis determinant, putative holin		holin (lysis)	lysis determinant, putative holin	Lysis	0	1	0	1	0		0		0	1		1.496556847		0		-1.496556847	0.354398193
15	P1_gp015	2777454	lyz	-	lysozyme, former name: gene 17		endolysin (peptidoglycan hydrolase)	lysozyme	Lysis	0	1	0	1	0	1	0	1	0	1		3.225323453		0	1	-3.225323453	0.106925403
16	P1_gp016	2777409	ssb	+	gene for the single-stranded DNA binding protein homolog	single-stranded DNA-binding protein	f	single-stranded DNA binding protein	Replication/Processing	0	1	0	1	4.699862372	0.043544873	5.417430445	0.016014696	0.717568073	1.644407746	WT,hfq	7.679732707	0.000186758	6.862089839	0.00125071	-0.817642868	0.567368174	WT,hfq
17	P1_gp017	2777410	isaA	+	IS1 insertion-associated gene	IS1 insertion-associated gene	f	IS1 insertion-associated gene	Other/Unknown	0	1	0	1	6.834701278	0.001198258	5.792243827	0.00607586	-1.042457451	0.485499781	WT,hfq	8.902409643	5.52E-06	7.828534786	9.90E-05	-1.073874856	0.475041396	WT,hfq
18	P1_gp018	2777463	insB	-	IS1 transposition protein InsB	IS1 transposition protein InsB	f	IS1 transposition protein InsB	Other/Unknown	-0.138480872	1	-0.253601361	1	-0.10565658	1	-0.323730496	0.800504637	-0.218073916	0.859712438		-0.109266253	0.840261933	-0.127719965	0.877794414	-0.018453713	0.98729032
19	P1_gp019	2777464	insA	-	IS1 transposition protein	IS1 transposition protein InsA	f	IS1 transposition protein	Other/Unknown	-0.026512406	1	0.021173423	1	-0.54100734	0.725303729	-0.122033176	1	0.418974164	1.336976552		-0.680989273	0.413666435	-0.064436683	0.986635659	0.616552589	1.533207105
20	P1_gp020	2777411	isaB	+	IS1 insertion-associated gene	IS1 insertion-associated gene	f	IS1 insertion-associated gene	Other/Unknown	0	1	0	1	3.267723975	0.725303729	1.635564408	0.951692016	-1.632159567	0.322604939		3.457703977	0.495283097	3.858883423	0.549235546	0.401179446	1.320587089
21	P1_gp021	2777412	hxr	-	homolog of xre		Xre-like transcriptional regulator	homolog of xre; possible repressor	Regulation/Timing	0	1	0	1	2.723769233	0.983064406	0	1	-2.723769233	0.151378347		2.815087467		3.493252884	0.702080823	0.678165417	1.600103712
22	P1_gp022	2777413	ddrB	-	gene downstream of darA	protein of unknown function	f	unknown protein function	Other/Unknown	0	1	0	1	0	1	0	1	0	1		2.817287471	0.652913591	4.950757677	0.550404028	2.133470207	4.387716176
23	P1_gp116	2777466	iddB	+	gene internal to ddrB	protein of unknown function	f	unknown protein function	Other/Unknown	NA	NA	NA	NA	0		0		0	1		0		0		0	1
24	P1_gp023	2777414	ddrA	-	gene downstream of darA	protein of unknown function	f	unknown protein function	Other/Unknown	0	1	0	1	1.714625584		0		-1.714625584	0.304681628		0		0		0	1
25	P1_gp024	2777415	darA	-	defense against restriction	anti-restriction factor; role in capsid morphogenesis	f	defense against restriction	Replication/Processing	NA	NA	NA	NA	0		0		0	1		0		0		0	1
26	P1_gp025	2777469	hdf	-	homolog of darA fragment	protein of unknown function	f	unknown protein function	Other/Unknown	NA	NA	NA	NA	0		0		0	1		0		0		0	1
27	P1_gp026	2777470	lydB	-	lysis determinant, prevents premature lysis		holin antagonist (lysis control)	lysis determinant, LydA antagonist	Lysis	NA	NA	NA	NA	0		0		0	1		0		0		0	1
28	P1_gp027	2777471	lydA	-	lysis determinant; holin		holin (lysis)	lysis determinant; holin	Lysis	0	1	0	1	0		0		0	1		1.496556847		0		-1.496556847	0.354398193
29	P1_gp028	2777416	lydC	-	lysis determinant		holin (by homology)	lysis determinant; holin by homology	Lysis	NA	NA	NA	NA	0		0		0	1		0		0		0	1
30	P1_gp029	2777388	cin	+	site-specific recombinase, DNA invertase		site-specific invertase (tail fiber switch)	DNA invertase; site-specific recombinase	Regulation/Timing	0	1	0	1	0	1	0		0	1		1.496556847		2.54320602	0.76912435	1.046649173	2.065726382
31	P1_gp001	2777492	Sv prime	+			tail fiber protein gpS' (C-)	fiber protein gpS prime in C(-) phage	Morphogenesis	NA	NA	NA	NA	0		0		0	1		0		0		0	1
32	P1_gp030	2777419	U prime	+	encodes assembly or structural protein gpU prime of tail fibers in C(-) phage		tail fiber protein gpU' (C-)	tail fibers protein in C(-) phage	Morphogenesis	NA	NA	NA	NA	0		0		0	1		0		0		0	1
33	P1_gp031	2777436	U	-	encodes assembly or structural protein gpU of tail fibers in C(+) phage		tail fiber protein (C+)	tail fibers protein in C(+) phage	Morphogenesis	0	1	0	1	0		0		0	1		0		1.864745948		1.864745948	3.642037932
34	P1_gp032	2777437	S	-	encodes structural protein of tail fibers gpS in C(+) phage		major tail fiber protein	major structural protein of tail fibers	Morphogenesis	0	1	0	1	0	1	0	1	0	1		2.239208898		4.086752556	0.676681016	1.847543658	3.598869173
35	P1_gp033	2777404	R	-	tail fiber structure or assembly		tail fiber-associated protein	protein of tail fibers	Morphogenesis	NA	NA	NA	NA	0		0		0	1		0		0		0	1
36	P1_gp034	2777405	16	-	baseplate or tail tube		baseplate/tail tube structural protein	baseplate or tail tube structural protein	Morphogenesis	0	1	0	1	1.71462467	1	0		-1.71462467	0.304681821		1.496556374		0		-1.496556374	0.354398309
37	P1_gp035	2777406	bplA	-	baseplate structure; may correspond to gene 3		baseplate structural protein	baseplate structural protein	Morphogenesis	0	1	0	1	0	1	0		0	1		1.496556847		2.54320602	0.76912435	1.046649173	2.065726382
38	P1_gp036	2777407	pmgA	-	putative morphogenetic function		morphogenetic protein (putative)	putative morphogenetic function	Morphogenesis	0	1	0	1	0		0		0	1		1.496556847		1.864720936		0.368164089	1.290709284
39	P1_gp037	2777408	sit	-	structural injection transglycosylase; by homology		tail ruler	putative tail ruler	Morphogenesis	0	1	0	1	0	1	0		0	1		1.496556386		2.403160661		0.906604276	1.874627921
40	P1_gp038	2777478	pmgB	-	putative morphogenetic function		morphogenetic protein (putative)	putative morphogenetic function	Morphogenesis	NA	NA	NA	NA	0		0		0	1		0		0		0	1
41	P1_gp039	2777479	tub	-	tail tube structure		tail tube major protein	major tail tube structural protein	Morphogenesis	NA	NA	NA	NA	0		0		0	1		0		0		0	1
42	P1_gp040	2777480	pmgC	-	putative morphogenetic function		morphogenetic protein (putative)	putative morphogenetic function	Morphogenesis	NA	NA	NA	NA	0		0		0	1		0		0		0	1
43	P1_gp041	2777491	simC	-	superimmunity; confers superimmunity when in high copy number		superimmunity function	confers superimmunity (in high copy number)	Immunity	0	1	0	1	3.227065532	0.725303729	1.590130845	0.951692016	-1.636934687	0.321538927		4.681340093	0.332924594	3.545059726	0.581333019	-1.136280367	0.454930994
44	P1_gp042	2777487	simB	-	superimmunity linked function		superimmunity accessory protein	putative superimmunity accessory function	Immunity	0	1	0	1	0	1	0	1	0	1		2.979191761		0	1	-2.979191761	0.126815961
45	P1_gp043	2777488	simA	-	superimmunity linked function		superimmunity accessory protein	putative superimmunity accessory function	Immunity	0	1	0	1	0		0		0	1		2.239208898		0		-2.239208898	0.211802438
46	P1_gr044	2777495	c4	+	c4 RNA		regulatory small RNA (late control)	c4 RNA	Regulation/Timing	0	1	0	1	5.392709325	0.017477206	4.416551827	0.057158923	-0.976157498	0.50833184	WT	7.544767195	0.000259869	6.07875247	0.00518534	-1.466014725	0.361980849	WT,hfq
47	P1_gp045	2777450	icd	+	causes reversible inhibition of cell division	cell-division inhibitor (by blocking the formation of Z-ring)	f	causes reversible inhibition of cell division	Regulation/Timing	0	1	0	1	7.272652087	0.000272313	6.092647123	0.002384151	-1.180004964	0.441349979	WT,hfq	9.313255828	5.84E-07	8.339819473	1.18E-05	-0.973436355	0.509291536	WT,hfq
48	P1_gp046	2777451	ant1	+	antagonism of C1 repression		antagonist of C1 repression (antirepressor)	antagonism of C1 repression	Regulation/Timing	0	1	0	1	7.439477433	0.000115299	6.869728147	0.000362379	-0.569749286	0.673733861	WT,hfq	9.370325021	2.05E-07	8.699964179	1.99E-06	-0.670360842	0.628349507	WT,hfq
49	P1_gp047	2777452	ant2	+	antagonism of C1 repression, contained within ant1 and translated in the same frame		ant1-associated ORF	contained within ant1	Regulation/Timing	NA	NA	NA	NA	0		0		0	1		0		0		0	1
50	P1_gp048	2777453	ask	+			antisense regulator of kilA	regulatory region of kilA gene	Regulation/Timing	0	1	0	1	2.662447423	0.868944942	0	1	-2.662447423	0.157951394		3.457303654	0.500799706	4.065500914	0.539800455	0.608197259	1.524353241
51	P1_gp049	2777383	kilA	+	expression can kill host		host-killing protein (regulatory module)	expression can kill host	Regulation/Timing	0	1	1.509058295	1	7.10127385	0.000339901	6.009642766	0.002402589	-1.091631084	0.469230571	WT,hfq	8.692502878	2.78E-06	8.039599815	2.00E-05	-0.652903063	0.635999236	WT,hfq
52	P1_gp050	2777395	repL	+	lytic replication	lytic DNA replication protein	f	lytic replication	Replication/Processing	0	1	0	1	5.697634577	0.01056493	6.148376241	0.005422589	0.450741664	1.366742694	WT,hfq	7.72717089	0.000146299	7.318818383	0.0004528	-0.408352507	0.753483327	WT,hfq
53	P1_gp051	2777435	rlfA	+	replication linked function		lytic replication-associated factor	possibly associated with lytic replication	Replication/Processing	0	1	0	1	3.687905482	0.266136436	3.177314904	0.350433048	-0.510590578	0.701935037		6.154755702	0.01747245	5.657778486	0.040383089	-0.496977216	0.708589889	WT,hfq
54	P1_gp052	2777476	rlfB	+	replication linked function		lytic replication-associated factor	possibly associated with lytic replication	Replication/Processing	0	1	0	1	3.298564958	0.425720842	3.604187455	0.323722087	0.305622498	1.235951814		5.950433679	0.038969759	5.321849437	0.090432749	-0.628584242	0.646810838	WT
55	P1_gp053	2777443	pmgF	-	putative morphogenetic function		morphogenetic protein (putative)	putative morphogenetic function	Morphogenesis	0	1	0	1	1.641236486	1	0		-1.641236486	0.320581597		1.496556425		1.864694153	0.842041989	0.368137727	1.2906857
56	P1_gp054	2777444	bplB	-	baseplate structure, by homology		baseplate structural protein	baseplate structure, by homology	Morphogenesis	0	1	0	1	1.641236486	1	0	1	-1.641236486	0.320581597		2.650794146		2.543157757	0.76912435	-0.107636389	0.928107363
57	P1_gp055	2777384	pmgG	-	putative morphogenetic function		morphogenetic protein (putative)	putative morphogenetic function	Morphogenesis	0	1	0	1	0		0		0	1		0		2.403186481		2.403186481	5.289702116
58	P1_gp056	2777385	21	-	baseplate or tail tube		baseplate/tail tube structural protein	baseplate or tail tube	Morphogenesis	0	1	0	1	0		0		0	1		0		1.864745948		1.864745948	3.642037932
59	P1_gp057	2777386	22	-	sheath		tail sheath structural protein	sheath structural protein	Morphogenesis	0	1	0	1	0		0		0	1		0		1.864745948		1.864745948	3.642037932
60	P1_gp058	2777387	23	-	head morphogenesis		major capsid protein (head morphogenesis)	head morphogenesis; major capsid protein	Morphogenesis	0	1	0	1	0	1	0	1	0	1		3.108872281		3.820866059	0.693311849	0.711993778	1.638066331
61	P1_gp059	2777493	parB	-	active partitioning of P1 plasmid prophage at cell division		partitioning protein (plasmid maintenance)	active partitioning of P1 plasmid at cell division	Maintenance/TA	0	1	0	1	7.381296078	0.000130347	6.575483453	0.000648109	-0.805812625	0.572039777	WT,hfq	9.08536673	4.86E-07	8.055496356	1.18E-05	-1.029870373	0.489754151	WT,hfq
62	P1_gp060	2777494	parA	-	active partitioning of P1 plasmid-prophage at cell division		partitioning ATPase (plasmid maintenance)	active partitioning of P1 plasmid at cell division	Maintenance/TA	0	1	0	1	7.900175255	4.62E-05	7.203610696	0.000201074	-0.696564559	0.617039795	WT,hfq	9.567438135	1.43E-07	8.332101691	6.18E-06	-1.235336444	0.424743436	WT,hfq
63	P1_gp061	2777439	repA	-	plasmid replication		plasmid-mode replication initiator	plasmid replication	Maintenance/TA	0	1	0	1	4.286372	0.252294941	4.935188845	0.14434068	0.648816844	1.567881847		5.376861266	0.079176144	4.558323892	0.188953336	-0.818537374	0.567016501
64	P1_gp062	2777397	upfA	-	unknown protein function	protein of unknown function	f	unknown protein function	Other/Unknown	NA	NA	NA	NA	0		0		0	1		0		0		0	1
65	P1_gp063	2777398	mlp	-	membrane lipoprotein precursor	i-spanin (inner membrane)	f	membrane lipoprotein precursor	Lysis	0	1	0	1	0		0		0	1		1.496556847		0		-1.496556847	0.354398193
66	P1_gp064	2777399	ppfA	-	possible periplasmic function	o-spanin (outer membrane)	f	o-spanin (lysis spanin)	Lysis	0	1	0	1	0	1	1.588996176	0.951692016	1.588996176	3.008399528		3.108872454		0	1	-3.108872454	0.115914066
67	P1_gp065	2777400	upfB	-	unknown protein function	protein of unknown function	f	unknown protein function	Other/Unknown	0	1	0	1	0	1	1.64211526	0.951692016	1.64211526	3.121231272		4.026266886	0.551845141	2.543130898	0.76912435	-1.483135988	0.357710411
68	P1_gp066	2777396	upfC	-	unknown protein function	protein of unknown function	f	unknown protein function	Other/Unknown	NA	NA	NA	NA	0		0		0	1		0		0		0	1
69	P1_gp067	2777401	uhr	+	gene upstream of hrdC	protein of unknown function	f	unknown protein function	Other/Unknown	1.202472203	1	0	1	6.935310524	0.00051416	6.420525133	0.001477761	-0.514785391	0.699897039	WT,hfq	8.568542347	4.05E-06	7.497455052	8.84E-05	-1.071087295	0.475960154	WT,hfq
70	P1_gp068	2777402	hrdC	+	homolog of rdgC		recombination/processing factor	hypothetical recombination associated protein	Replication/Processing	0	1	1.498118788	1	7.896429825	2.93E-05	7.503667827	7.35E-05	-0.392761998	0.761670013	WT,hfq	9.885479713	2.94E-08	9.249388236	3.14E-07	-0.636091477	0.643453823	WT,hfq
71	P1_gp069	2777403	dmt	+	DNA methylation	DNA methyltransferase	f	DNA methylation	Replication/Processing	0	1	0	1	8.096855446	2.03E-05	7.727240934	0.000051772	-0.369614512	0.773989279	WT,hfq	10.39395245	3.62E-09	9.813692559	4.57E-08	-0.58025989	0.66884328	WT,hfq
72	P1_gt070	2777391	trnA	+	tRNA-Asn	tRNA-Asn	f	tRNA-Asn	Other/Unknown	0	1	0	1	3.68693028	0.244865081	3.622139386	0.231960484	-0.064790894	0.956083883		5.878776791	0.01747245	6.788393601	0.007405461	0.90961681	1.878546478	WT,hfq
73	P1_gt071	2777392	trnT	+	tRNA-Thr	tRNA-Thr	f	tRNA-Thr	Other/Unknown	0	1	0	1	0	1	0	1	0	1		3.225335858		3.843150676	0.693311849	0.617814818	1.534549111
74	P1_gp072	2777393	plp	-	putative lipoprotein, by homology		putative lipoprotein	putative lipoprotein	Other/Unknown	0	1	0	1	5.501468069	0.013263147	5.074220852	0.022972863	-0.427247216	0.743679435	WT,hfq	7.516163881	0.000223724	7.341399002	0.0004528	-0.174764879	0.885911888	WT,hfq
75	P1_gp073	2777394	upl	-	gene upstream of plp	protein of unknown function	f	unknown protein function	Other/Unknown	0	1	0	1	4.688571503	0.056921228	4.795856608	0.044935343	0.107285106	1.077199232	hfq	7.130169813	0.001014911	7.004153205	0.001708783	-0.126016607	0.916358096	WT,hfq
76	P1_gp074	2777433	tciA	+	tellurite or colicin resistnce or inhibition of cell division, by homology	cell-division inhibitor (TciA)	f	inhibition of cell division, by homology	Regulation/Timing	-1.691192667	1	0	1	6.992907237	0.000115299	8.339487379	1.48E-05	1.346580142	2.543085808	WT,hfq	9.218202	7.27E-08	10.16061619	2.25E-08	0.942414193	1.921741374	WT,hfq
77	P1_gp075	2777389	tciB	+	tellurite or colicin resistance or inhibition of cell division accessory function, by homology	cell-division inhibitor (TciB)	f	inhibition of cell division	Regulation/Timing	0	1	0	1	5.602796505	0.011628519	5.417353968	0.015617564	-0.185442537	0.879379291	WT,hfq	7.593337723	0.000183044	7.312908614	0.0004528	-0.280429109	0.823346088	WT,hfq
78	P1_gp076	2777390	tciC	+	tellurite or colicin resistance or inhibition of cell division accessory protein	cell-division inhibitor accessory (TciC)	f	inhibition of cell division accessory protein	Regulation/Timing	0	1	0	1	5.85127562	0.007874235	5.307662037	0.015721215	-0.543613583	0.686050374	WT,hfq	7.645238106	0.000135243	7.342604981	0.000349835	-0.302633125	0.810771271	WT,hfq
79	P1_gt117	2777467	trnI	+	tRNA-Ile	tRNA-Ile	f	tRNA-Ile	Other/Unknown	0	1	0	1	5.669179718	0.008194788	5.787714453	0.00607586	0.118534735	1.085631687	WT,hfq	8.059912236	3.70E-05	7.248605097	0.000315748	-0.811307139	0.569865303	WT,hfq
80	P1_gp077	2777486	ban	+	dnaB analog and homolog		DnaB analog (helicase-like)	DnaB analog and homolog	Replication/Processing	0	1	0	1	6.207352724	0.001910163	6.310953022	0.00154184	0.103600298	1.074451452	WT,hfq	7.934335945	1.75E-05	8.669798056	4.27E-06	0.735462111	1.66493068	WT,hfq
81	P1_gp078	2777422	dbn	+	gene downstream of ban	protein of unknown function	f	function unknown	Other/Unknown	0	1	0	1	3.689162905	0.312266596	3.604174469	0.310852452	-0.084988436	0.942792093		4.742001487	0.098500099	5.956419317	0.044147861	1.21441783	2.320471262	hfq
82	P1_gp079	2777423	5	-	baseplate		baseplate structural protein	baseplate	Morphogenesis	0	1	0	1	0	1	0	1	0	1		1.496556847		3.459859832	0.702080823	1.963302985	3.899537391
83	P1_gp080	2777424	6	-	tail length		tail length determinant	tail length	Morphogenesis	0	1	0	1	0	1	0		0	1		0		3.065180583		3.065180583	8.369727097
84	P1_gp081	2777425	24	-	baseplate or tail stability		head/baseplate stability protein	baseplate or tail stability	Morphogenesis	NA	NA	NA	NA	0		0		0	1		0		0		0	1
85	P1_gp082	2777426	7	-	tail stability		tail stability protein	tail stability	Morphogenesis	0	1	0	1	0		0		0	1		1.496556847		0		-1.496556847	0.354398193
86	P1_gp083	2777427	25	-	tail stability		tail stability protein	tail stability	Morphogenesis	NA	NA	NA	NA	0		0		0	1		0		0		0	1
87	P1_gp084	2777428	26	-	baseplate		baseplate structural protein	baseplate	Morphogenesis	0	1	0	1	0		0		0	1		2.239208898		0		-2.239208898	0.211802438
88	P1_gp085	2777430	pmgL	+	putative morphogenetic function	morphogenetic protein (putative)	f	putative morphogenetic function	Morphogenesis	0	1	0	1	5.507261762	0.009468153	5.769667966	0.005998945	0.262406204	1.19947759	WT,hfq	8.114399385	2.71E-05	7.85394743	7.64E-05	-0.260451955	0.834826351	WT,hfq
89	P1_gp086	2777447	pmgM	+	putative morphogenetic function	morphogenetic protein (putative)	f	putative morphogenetic function	Morphogenesis	1.20247238	1	0	1	7.073894814	0.000207192	7.20163286	0.000165643	0.127738046	1.092579339	WT,hfq	9.143426	2.82E-07	8.952477265	6.98E-07	-0.190948735	0.876029444	WT,hfq
90	P1_gp087	2777448	pmgN	+	putative morphogenetic function	morphogenetic protein (putative)	f	putative morphogenetic function	Morphogenesis	0	1	0	1	5.126688113	0.026960012	4.786825497	0.039662194	-0.339862615	0.790116549	WT,hfq	6.934662043	0.000998645	6.969312763	0.00125071	0.03465072	1.024308805	WT,hfq
91	P1_gp088	2777449	pmgO	+	putative morphogenetic function	morphogenetic protein (putative)	f	putative morphogenetic function	Morphogenesis	0	1	0	1	6.820011082	0.000538786	6.786039215	0.000630418	-0.033971867	0.976727575	WT,hfq	8.633849525	2.87E-06	8.099106844	1.79E-05	-0.534742681	0.690281784	WT,hfq
92	P1_gp089	2777420	pmgP	+	putative morphogenetic function	morphogenetic protein (putative)	f	putative morphogenetic function	Morphogenesis	0	1	0	1	6.073260823	0.003376179	6.192678115	0.002384151	0.119417292	1.086296016	WT,hfq	8.070972589	2.18E-05	8.183859563	2.32E-05	0.112886973	1.081390039	WT,hfq
93	P1_gp090	2777421	ppp	+	P1 protein phosphatase		serine/threonine protein phosphatase (putative)	P1 protein phosphatase	Other/Unknown	0	1	0	1	6.084765355	0.004922722	5.86735632	0.005998945	-0.217409035	0.860108737	WT,hfq	8.003428493	4.56E-05	7.581112559	0.00018784	-0.422315933	0.746225759	WT,hfq
94	P1_gp091	2777379	pmgQ	+	putative morphogenetic function	morphogenetic protein (putative)	f	putative morphogenetic function	Morphogenesis	0	1	0	1	5.942758759	0.005285802	5.060182709	0.017769933	-0.882576051	0.54239807	WT,hfq	8.080176938	3.42E-05	7.378646938	0.000228565	-0.701529999	0.614919729	WT,hfq
95	P1_gp092	2777455	pmgR	+	putative morphogenetic function	morphogenetic protein (putative)	f	putative morphogenetic function	Morphogenesis	0	1	1.498243254	1	7.963460193	2.68E-05	6.9282084	0.000212743	-1.035251793	0.487930715	WT,hfq	9.361105612	1.18E-07	8.866808968	6.61E-07	-0.494296644	0.709907694	WT,hfq
96	P1_gp093	2777456	pmgS	+	putative morphogenetic function	morphogenetic protein (putative)	f	putative morphogenetic function	Morphogenesis	1.34204766	1	3.0817434	1	8.208812642	2.97E-06	9.490459175	1.43E-07	1.281646533	2.431162848	WT,hfq	10.03731093	1.31E-09	10.97018427	2.84E-10	0.93287334	1.909074415	WT,hfq
97	P1_gp094	2777457	pap	+	P1 acid phosphatase		acid phosphatase (head-associated)	P1 acid phosphatase	Morphogenesis	-1.692452914	1	1.507051348	1	5.522999793	0.002737609	7.447001819	8.17E-05	1.924002026	3.79474259	WT,hfq	8.075019475	2.31E-06	9.065874098	5.71E-07	0.990854623	1.987361914	WT,hfq
98	P1_gp095	2777438	pmgT	+	putative morphogenetic function	morphogenetic protein (putative)	f	putative morphogenetic function	Morphogenesis	0	1	0.067843308	1	8.927030162	2.58E-06	7.17877354	7.35E-05	-1.748256623	0.29766126	WT,hfq	10.84444574	9.99E-10	9.093201587	1.57E-07	-1.751244156	0.297045501	WT,hfq
99	P1_gp096	2777445	pmgU	+	putative morphogenetic function	morphogenetic protein (putative)	f	putative morphogenetic function	Morphogenesis	1.202472112	1	0	1	5.565538237	0.008015119	6.314397954	0.002282574	0.748859718	1.680464094	WT,hfq	7.761757389	4.47E-05	7.277982602	0.0002062	-0.483774788	0.715104116	WT,hfq
100	P1_gp097	2777446	pmgV	+	putative morphogenetic function	morphogenetic protein (putative)	f	putative moprhogenetic function	Morphogenesis	-1.695583641	1	1.507863855	1	6.36949581	0.000538786	7.94193671	0.000051772	1.5724409	2.974074734	WT,hfq	8.1276466	2.87E-06	9.204615411	5.71E-07	1.076968811	2.109599027	WT,hfq
101	P1_gp098	2777440	upfM	+	unknown protein function	protein of unknown function	f	unknown protein function	Other/Unknown	0	1	0	1	4.876213137	0.069212449	4.787921087	0.066822242	-0.08829205	0.940635672		6.56458775	0.005995694	6.147179536	0.013780377	-0.417408214	0.748768572	WT,hfq
102	P1_gp099	2777441	upfN	+	unknown protein function	protein of unknown function	f	unknown protein function	Other/Unknown	0	1	0	1	1.700884336	0.99524247	2.644743309	0.755266855	0.943858973	1.923666857		4.347008166	0.31666971	4.667455506	0.354272473	0.32044734	1.248717682
103	P1_gp100	2777442	upfO	+	unknown protein function	protein of unknown function	f	unknown protein function	Other/Unknown	0	1	0	1	0	1	2.60423234	0.923147632	2.60423234	6.080678613		2.239206511		1.864660543	0.842041989	-0.374545968	0.771348126
104	P1_gp101	2777458	hot	+	homolog of gene for theta subunit of E. coli DNA polymerase III		DNA polymerase III theta-like (replication accessory)	homolog of theta subunit - DNA pol. III	Replication/Processing	0	1	0	1	1.708536565	1	1.637759511	0.951692016	-0.070777054	0.952125033		1.89724829	0.708548977	4.820341394	0.473628272	2.923093104	7.58470518
105	P1_gp102	2777459	lxr	-	LexA regulated function		LexA-regulated DNA repair protein	LexA regulated function	Replication/Processing	0	1	0	1	1.641236485	1	2.648756629	0.923147632	1.007520144	2.010452352		2.239206511		3.525054823	0.702080823	1.285848312	2.438253811
106	P1_gp103	2777472	humD	+	homolog of umuD		UmuD-like DNA damage response protein	homolog of umuD; DNA repair	Replication/Processing	0	1	0	1	0	1	0		0	1		1.496556386		2.403160661		0.906604276	1.874627921
107	P1_gp104	2777473	phd	+	prevention of host death by Doc toxicity	antitoxin (phage addiction system)	f	antitoxin of P1 addiction system	Maintenance/TA	0	1	0	1	5.247523682	0.084883404	4.960934425	0.097872323	-0.286589257	0.819837986		4.695614137	0.094535853	4.947093209	0.098674672	0.251479072	1.190426933
108	P1_gp105	2777474	doc	+	death on curing	toxin (phage addiction system)	f	toxin of P1 addiction system	Maintenance/TA	1.202471211	1	1.49158182	1	6.138786761	0.013263147	4.950890319	0.050126532	-1.187896443	0.438942405	WT	5.424471895	0.02037202	4.676078049	0.069272943	-0.748393846	0.595265899	WT
109	P1_gp106	2777475	pdcA	+	post-doc		post-doc locus protein (TA-associated)	post-doc; unknown protein function	Maintenance/TA	1.202466998	1	0	1	3.721303834	0.50342411	3.935027465	0.416536994	0.213723631	1.15967748		4.3497743	0.272698651	3.56616509	0.473628272	-0.78360921	0.580911699
110	P1_gp107	2777483	pdcB	+	post-doc		post-doc locus protein (TA-associated)	post-doc; unknown protein function	Maintenance/TA	0	1	0	1	6.237445686	0.005285802	6.70493244	0.002384151	0.467486754	1.382698639	WT,hfq	6.365422252	0.002062113	6.00021745	0.00518534	-0.365204802	0.776358657	WT,hfq
111	P1_gp108	2777484	lpa	+	late promoter activation	late promoter activator (late transcription regulator)	f	Late promoter activating protein	Regulation/Timing	0	1	1.517108976	1	4.247039119	0.099549035	4.926155123	0.043172245	0.679116004	1.601158362	hfq	6.815045641	0.002062113	6.678361251	0.003575695	-0.136684389	0.90960722	WT,hfq
112	P1_gp109	2777434	pacA	+	phage DNA packaging		packase/terminase large subunit	P1 packase subunit	Packaging	0	1	0	1	1.641236486		0		-1.641236486	0.320581597		1.496556425		0		-1.496556425	0.354398297
113	P1_gp110	2777432	pacB	+	phage DNA packaging		packase/terminase small subunit	DNA pacase B subunit	Packaging	0	1	0	1	1.641479032	1	1.640930058	0.951692016	-0.000548974	0.999619552		2.818120614		3.493310807	0.694480544	0.675190194	1.596807269
114	P1_gp111	2777431	c1.100	-	phage repressor ts mutant c1.100	phage repressor (lysogenic control, primary repressor of lytic functions)	f	primary repressor of lytic functions	Regulation/Timing	0	1	0	1	5.662402251	0.012428341	5.684296113	0.012561006	0.021893862	1.015291404	WT,hfq	6.829648061	0.001032972	6.56017013	0.002327827	-0.269477931	0.829619707	WT,hfq
115	P1_gp112	2777460	coi	-	C one inactivation	C1 inactivator (antirepressor)	f	C1 repressor inactivator	Regulation/Timing	0	1	0	1	4.493031628	0.099549035	5.321295855	0.039662194	0.828264228	1.775547834	hfq	6.455766682	0.00681485	5.526669022	0.030296582	-0.92909766	0.52518672	WT,hfq
116	P1_gp113	2777461	imcB	-	immunity C function	immunity C function	f	immunity C function	Immunity	0	1	0	1	3.266300105	0.567603073	3.147297125	0.559168398	-0.119002981	0.920823795		3.897341527	0.312574362	5.065622105	0.214061462	1.168280578	2.247436849
117	P1_gp114	2777462	imcA	-	immunity C function	immunity C function	f	immunity C function	Immunity	0	1	0	1	1.693703476	0.958375085	2.604116685	0.668775584	0.910413209	1.879583762		4.819450144	0.173215108	5.091896883	0.188953336	0.272446739	1.207854553
