## Supplementary Materials, Tables, Scripts for "Virus-Host Interaction Gets *Lousy*: P1vir Phage Development Upon Impaired RNA Global Regulation in *Escherichia coli* Δ*hfq* Mutant Cells": Table S6. Host KEGG pathway enrichment results.csv

STRAIN	Down/Up	Category	TermID:Term	TermID	Term	Count	%	PValue	Genes	List Total	Pop Hits	Pop Total	Fold Enrichment	Bonferroni	Benjamini	FDR
De_P1_10_vs_nophage_hfq	Down	KEGG_PATHWAY	eco03018:RNA degradation	eco03018	RNA degradation	2	14.28571429	0.018228044	B3783, B4179	3	16	1748	72.83333333	0.053693405	0.054684133	0.054684133
De_P1_10_vs_nophage_hfq	Up	KEGG_PATHWAY	eco00190:Oxidative phosphorylation	eco00190	Oxidative phosphorylation	3	15.78947368	0.028246643	B3737, B3736, B3734	12	43	1748	10.1627907	0.452130606	0.593179508	0.593179508
De_P1_10_vs_nophage_hfq	Up	KEGG_PATHWAY	eco02010:ABC transporters	eco02010	ABC transporters	4	21.05263158	0.094135955	B0811, B0197, B0198, B0199	12	179	1748	3.255121043	0.874592512	0.988427526	0.988427526
De_P1_10_vs_nophage_WT	Down	KEGG_PATHWAY	eco03010:Ribosome	eco03010	Ribosome	5	10	0.005605681	B0204, B3275, B3970, B4009, B2589	18	78	1748	6.225071225	0.080864555	0.073981296	0.073981296
De_P1_10_vs_nophage_WT	Down	KEGG_PATHWAY	eco03018:RNA degradation	eco03018	RNA degradation	3	6	0.009864173	B3162, B3783, B0797	18	16	1748	18.20833333	0.138169955	0.073981296	0.073981296
De_P1_10_vs_nophage_WT	Down	KEGG_PATHWAY	eco01053:Biosynthesis of siderophore group nonribosomal peptides	eco01053	Biosynthesis of siderophore group nonribosomal peptides	2	4	0.07535165	B0593, B0594	18	8	1748	24.27777778	0.691220128	0.376758252	0.376758252
De_P1_10_vs_nophage_WT	Up	KEGG_PATHWAY	eco01230:Biosynthesis of amino acids	eco01230	Biosynthesis of amino acids	10	15.38461538	0.003096917	B2935, B1779, B2926, B2551, B3870, B0002, B2478, B3744, B2414, B2942	48	117	1748	3.112535613	0.146310578	0.129080756	0.129080756
De_P1_10_vs_nophage_WT	Up	KEGG_PATHWAY	eco02060:Phosphotransferase system (PTS)	eco02060	Phosphotransferase system (PTS)	6	9.230769231	0.00506199	B1817, B1819, B2168, B1101, B2167, B2169	48	43	1748	5.081395349	0.228035822	0.129080756	0.129080756
De_P1_10_vs_nophage_WT	Up	KEGG_PATHWAY	eco01120:Microbial metabolism in diverse environments	eco01120	Microbial metabolism in diverse environments	13	20	0.048901644	B2935, B3956, B1779, B2926, B0726, B2551, B1241, B3870, B2167, B0002, B2478, B2764, B2414	48	271	1748	1.746924969	0.922465146	0.81237499	0.81237499
De_P1_10_vs_nophage_WT	Up	KEGG_PATHWAY	eco01200:Carbon metabolism	eco01200	Carbon metabolism	7	10.76923077	0.070471228	B2935, B1779, B3956, B2926, B0726, B2551, B2414	48	110	1748	2.317424242	0.975933956	0.81237499	0.81237499
De_P1_10_vs_nophage_WT	Up	KEGG_PATHWAY	eco01100:Metabolic pathways	eco01100	Metabolic pathways	31	47.69230769	0.079644607	B4381, B2935, B1603, B2937, B2938, B2551, B1241, B2498, B1101, B2530, B2478, B3744, B2414, B2096, B2095, B1819, B3617, B1779, B3956, B2926, B0726, B1817, B1198, B3870, B2168, B2167, B0002, B3733, B2764, B2942, B3732	48	921	1748	1.225750995	0.985487787	0.81237499	0.81237499
De_P1_20_vs_nophage_hfq	Down	KEGG_PATHWAY	eco03018:RNA degradation	eco03018	RNA degradation	4	17.39130435	2.68E-04	B3162, B3783, B4179, B0797	16	16	1748	27.3125	0.005081182	0.005093452	0.005093452
De_P1_20_vs_nophage_hfq	Down	KEGG_PATHWAY	eco03010:Ribosome	eco03010	Ribosome	5	21.73913043	0.003441964	B3317, B3297, B3165, B3305, B3303	16	78	1748	7.003205128	0.063410435	0.032698659	0.032698659
De_P1_20_vs_nophage_hfq	Up	KEGG_PATHWAY	eco03018:RNA degradation	eco03018	RNA degradation	2	9.523809524	0.062444692	B4143, B0014	8	16	1748	27.3125	0.773050816	1	1
De_P1_20_vs_nophage_WT	Down	KEGG_PATHWAY	eco03010:Ribosome	eco03010	Ribosome	41	17.37288136	1.59E-27	B3230, B3296, B3297, B3231, B3308, B3968, B3309, B3306, B0911, B3703, B3983, B3301, B3342, B3320, B3321, B3986, B3304, B3305, B3984, B3985, B3303, B2591, B3341, B3165, B0204, B3319, B3936, B3317, B3637, B2606, B2609, B1717, B4203, B3298, B4200, B3299, B3310, B3970, B3854, B3316, B0169	128	78	1748	7.178285256	9.67E-26	9.67E-26	9.67E-26
De_P1_20_vs_nophage_WT	Down	KEGG_PATHWAY	eco01501:beta-Lactam resistance	eco01501	beta-Lactam resistance	7	2.966101695	8.32E-04	B0635, B3396, B1243, B1246, B1245, B0433, B1247	128	17	1748	5.623161765	0.049482855	0.025363988	0.025363988
De_P1_20_vs_nophage_WT	Down	KEGG_PATHWAY	eco03018:RNA degradation	eco03018	RNA degradation	6	2.542372881	0.004259737	B3780, B3162, B3164, B3783, B4179, B0797	128	16	1748	5.12109375	0.22925598	0.086614654	0.086614654
De_P1_20_vs_nophage_WT	Down	KEGG_PATHWAY	eco01053:Biosynthesis of siderophore group nonribosomal peptides	eco01053	Biosynthesis of siderophore group nonribosomal peptides	4	1.694915254	0.016006163	B0593, B0594, B0595, B0596	128	8	1748	6.828125	0.6262897	0.244093992	0.244093992
De_P1_20_vs_nophage_WT	Down	KEGG_PATHWAY	eco03020:RNA polymerase	eco03020	RNA polymerase	3	1.271186441	0.028519395	B3988, B3295, B3987	128	4	1748	10.2421875	0.8288085	0.347936625	0.347936625
De_P1_20_vs_nophage_WT	Down	KEGG_PATHWAY	eco01232:Nucleotide metabolism	eco01232	Nucleotide metabolism	9	3.813559322	0.081396068	B0337, B0238, B0910, B3648, B0171, B2518, B2780, B2066, B0125	128	63	1748	1.950892857	0.994365877	0.792660225	0.792660225
De_P1_20_vs_nophage_WT	Down	KEGG_PATHWAY	eco00550:Peptidoglycan biosynthesis	eco00550	Peptidoglycan biosynthesis	5	2.118644068	0.090961009	B0635, B0091, B0092, B3396, B0174	128	24	1748	2.845052083	0.997024683	0.792660225	0.792660225
De_P1_20_vs_nophage_WT	Up	KEGG_PATHWAY	eco01110:Biosynthesis of secondary metabolites	eco01110	Biosynthesis of secondary metabolites	45	27.77777778	2.09E-08	B0480, B4384, B3429, B0756, B2551, B1780, B0131, B1241, B1662, B2478, B4019, B3744, B0356, B4154, B4232, B4054, B0729, B3919, B0907, B0908, B1854, B0767, B1779, B2926, B2903, B0726, B0727, B0728, B3916, B3212, B3553, B3432, B3213, B3433, B3430, B0242, B4025, B0002, B1378, B3236, B0004, B2029, B1236, B1852, B0720	104	341	1748	2.218023912	1.50E-06	1.50E-06	1.29E-06
De_P1_20_vs_nophage_WT	Up	KEGG_PATHWAY	eco01200:Carbon metabolism	eco01200	Carbon metabolism	23	14.19753086	1.11E-07	B4154, B4232, B0729, B3919, B0907, B1854, B0767, B3956, B1779, B2926, B2903, B0726, B0727, B0728, B3916, B2551, B4025, B1378, B3236, B0356, B2029, B0720, B1852	104	110	1748	3.514335664	7.98E-06	3.99E-06	3.44E-06
De_P1_20_vs_nophage_WT	Up	KEGG_PATHWAY	eco01120:Microbial metabolism in diverse environments	eco01120	Microbial metabolism in diverse environments	36	22.22222222	1.24E-06	B0578, B0756, B2551, B1780, B1241, B2478, B0356, B4154, B1380, B4232, B0729, B3919, B0907, B1854, B0767, B1779, B3956, B2926, B0726, B0727, B0728, B3916, B3212, B3553, B3213, B3433, B3870, B0166, B4025, B0002, B1378, B3236, B0004, B2029, B1852, B0720	104	271	1748	2.232756174	8.91E-05	2.97E-05	2.56E-05
De_P1_20_vs_nophage_WT	Up	KEGG_PATHWAY	eco01100:Metabolic pathways	eco01100	Metabolic pathways	78	48.14814815	1.86E-06	B0480, B3429, B1602, B0237, B0756, B0712, B1603, B1241, B3744, B0356, B2094, B4154, B2096, B4232, B2095, B0907, B0908, B3737, B3617, B2926, B3212, B3213, B2168, B4025, B0785, B1236, B4381, B4260, B3011, B2284, B4384, B0932, B3729, B2551, B1780, B0131, B1662, B1189, B2478, B4019, B1740, B1380, B4054, B1819, B0729, B1818, B3919, B1854, B0767, B1779, B3956, B0726, B1539, B2903, B1817, B0727, B0728, …	104	921	1748	1.423452769	1.34E-04	3.36E-05	2.89E-05
De_P1_20_vs_nophage_WT	Up	KEGG_PATHWAY	eco01230:Biosynthesis of amino acids	eco01230	Biosynthesis of amino acids	21	12.96296296	6.48E-06	B4054, B3919, B0907, B0908, B1854, B1779, B2926, B3916, B2551, B3212, B3213, B3433, B0242, B3870, B0166, B4019, B0002, B2478, B3744, B0004, B0720	104	117	1748	3.016765286	4.66E-04	9.32E-05	8.03E-05
De_P1_20_vs_nophage_WT	Up	KEGG_PATHWAY	eco00010:Glycolysis / Gluconeogenesis	eco00010	Glycolysis / Gluconeogenesis	12	7.407407407	5.10E-05	B1854, B0756, B1779, B2926, B4232, B3916, B1780, B1241, B3919, B4025, B1378, B0356	104	47	1748	4.291325696	0.003666321	6.12E-04	5.27E-04
De_P1_20_vs_nophage_WT	Up	KEGG_PATHWAY	eco00020:Citrate cycle (TCA cycle)	eco00020	Citrate cycle (TCA cycle)	8	4.938271605	0.001070322	B4154, B0726, B0727, B0728, B0729, B1378, B3236, B0720	104	29	1748	4.636604775	0.074206856	0.011009026	0.009479995
De_P1_20_vs_nophage_WT	Up	KEGG_PATHWAY	eco00260:Glycine, serine and threonine metabolism	eco00260	Glycine, serine and threonine metabolism	9	5.555555556	0.001233934	B3617, B1539, B2903, B2551, B3553, B3433, B0907, B0002, B0004	104	38	1748	3.980769231	0.085061206	0.011105406	0.009562989
De_P1_20_vs_nophage_WT	Up	KEGG_PATHWAY	eco00030:Pentose phosphate pathway	eco00030	Pentose phosphate pathway	8	4.938271605	0.001992735	B4381, B0767, B4232, B3916, B3553, B4025, B2029, B1852	104	32	1748	4.201923077	0.133783185	0.015941877	0.013727727
De_P1_20_vs_nophage_WT	Up	KEGG_PATHWAY	eco00680:Methane metabolism	eco00680	Methane metabolism	7	4.320987654	0.010889276	B3956, B4232, B3916, B2551, B0907, B3236, B0356	104	33	1748	3.565268065	0.54539567	0.072993231	0.062855282
De_P1_20_vs_nophage_WT	Up	KEGG_PATHWAY	eco00480:Glutathione metabolism	eco00480	Glutathione metabolism	6	3.703703704	0.011151744	B4260, B0237, B0932, B0712, B2029, B1852	104	24	1748	4.201923077	0.553999904	0.072993231	0.062855282
De_P1_20_vs_nophage_WT	Up	KEGG_PATHWAY	eco00520:Amino sugar and nucleotide sugar metabolism	eco00520	Amino sugar and nucleotide sugar metabolism	8	4.938271605	0.017930213	B0679, B1817, B3729, B1819, B1818, B3430, B4025, B1236	104	47	1748	2.860883797	0.728200149	0.10758128	0.092639435
De_P1_20_vs_nophage_WT	Up	KEGG_PATHWAY	eco00620:Pyruvate metabolism	eco00620	Pyruvate metabolism	9	5.555555556	0.019916154	B1854, B3956, B4154, B1380, B3553, B1241, B1378, B3236, B0356	104	59	1748	2.563885267	0.765062339	0.110304853	0.094984734
De_P1_20_vs_nophage_WT	Up	KEGG_PATHWAY	eco00300:Lysine biosynthesis	eco00300	Lysine biosynthesis	4	2.469135802	0.036878299	B3433, B0166, B0002, B2478	104	13	1748	5.171597633	0.933158815	0.178527942	0.153732394
De_P1_20_vs_nophage_WT	Up	KEGG_PATHWAY	eco02060:Phosphotransferase system (PTS)	eco02060	Phosphotransferase system (PTS)	7	4.320987654	0.037193321	B0679, B2094, B1817, B1819, B1818, B2168, B2169	104	43	1748	2.736135957	0.934714793	0.178527942	0.153732394
De_P1_20_vs_nophage_WT	Up	KEGG_PATHWAY	eco00051:Fructose and mannose metabolism	eco00051	Fructose and mannose metabolism	7	4.320987654	0.041070642	B4232, B1817, B3916, B1819, B1818, B3919, B2168	104	44	1748	2.673951049	0.951175671	0.184817888	0.159148737
De_P1_20_vs_nophage_WT	Up	KEGG_PATHWAY	eco00760:Nicotinate and nicotinamide metabolism	eco00760	Nicotinate and nicotinamide metabolism	5	3.086419753	0.048560518	B1602, B1603, B0480, B4384, B1740	104	24	1748	3.501602564	0.972238418	0.203510052	0.175244767
De_P1_20_vs_nophage_WT	Up	KEGG_PATHWAY	eco00052:Galactose metabolism	eco00052	Galactose metabolism	6	3.703703704	0.0509829	B0756, B2094, B2096, B2095, B3916, B1236	104	35	1748	2.881318681	0.976893682	0.203510052	0.175244767
De_P1_20_vs_nophage_WT	Up	KEGG_PATHWAY	eco00500:Starch and sucrose metabolism	eco00500	Starch and sucrose metabolism	6	3.703703704	0.05653057	B3429, B3432, B3430, B4025, B3431, B1236	104	36	1748	2.801282051	0.984850302	0.203510052	0.175244767
De_P1_20_vs_nophage_WT	Up	KEGG_PATHWAY	eco00270:Cysteine and methionine metabolism	eco00270	Cysteine and methionine metabolism	6	3.703703704	0.05653057	B4054, B3433, B0907, B4019, B0002, B3236	104	36	1748	2.801282051	0.984850302	0.203510052	0.175244767
De_P1_20_vs_nophage_WT	Up	KEGG_PATHWAY	eco00261:Monobactam biosynthesis	eco00261	Monobactam biosynthesis	3	1.851851852	0.076295478	B3433, B0002, B2478	104	8	1748	6.302884615	0.99670101	0.255769509	0.220245966
De_P1_20_vs_nophage_WT	Up	KEGG_PATHWAY	eco02026:Biofilm formation - Escherichia coli	eco02026	Biofilm formation - Escherichia coli	8	4.938271605	0.078151794	B3429, B3405, B3961, B4401, B3430, B0145, B2741, B3357	104	64	1748	2.100961538	0.997145843	0.255769509	0.220245966
De_P1_20_vs_nophage_WT	Up	KEGG_PATHWAY	eco00630:Glyoxylate and dicarboxylate metabolism	eco00630	Glyoxylate and dicarboxylate metabolism	6	3.703703704	0.096806897	B2903, B2551, B3553, B3870, B3236, B0720	104	42	1748	2.401098901	0.999345056	0.303047678	0.260957723
