## Supplementary Materials, Tables, Scripts for "Virus-Host Interaction Gets *Lousy*: P1vir Phage Development Upon Impaired RNA Global Regulation in *Escherichia coli* Δ*hfq* Mutant Cells": Table S7. Host GO term enrichment results.csv

STRAIN	Down/Up	GOID	Name	Ontology	IC	Term_depth	Covered_genes	Synthetic	Genes
DE_P1_10_vs_nophage_hfq	Down	GO:0009409	response to cold	BP	19.49	4	3	true	b3556;b0990;b4179
DE_P1_10_vs_nophage_hfq	Down	GO:0006353	DNA-templated transcription termination	BP	222.14	8	3	true	b3556;b3783;b3169
DE_P1_10_vs_nophage_hfq	Down	GO:0000166	nucleotide binding	MF	24.59	4	5	true	b0799;b1163;b3426;b3783;b3169
DE_P1_10_vs_nophage_hfq	Up	GO:0019538	protein metabolic process	BP	35.54	4	4	true	b3729;b2526;b2528;b0632
DE_P1_10_vs_nophage_hfq	Up	GO:1905039	carboxylic acid transmembrane transport	BP	73.16	7	4	true	b0811;b0199;b0198;b0197
DE_P1_10_vs_nophage_hfq	Up	GO:1902600	proton transmembrane transport	BP	74.26	7	4	true	b3736;b3737;b3734;b2014
DE_P1_10_vs_nophage_hfq	Up	GO:0009071	serine family amino acid catabolic process	BP	885.44	9	3	true	b2529;b2551;b2530
DE_P1_10_vs_nophage_hfq	Up	GO:0042777	proton motive force-driven plasma membrane ATP synthesis	BP	3122.87	13	3	false	b3736;b3737;b3734
DE_P1_10_vs_nophage_hfq	Up	GO:0043190	ATP-binding cassette (ABC) transporter complex	CC	40.29	5	4	true	b0811;b0199;b0198;b0197
DE_P1_10_vs_nophage_hfq	Up	GO:0005524	ATP binding	MF	140.74	8	4	true	b2526;b0199;b3734;b2942
DE_P1_10_vs_nophage_hfq	Up	GO:0046961	proton-transporting ATPase activity, rotational mechanism	MF	109.65	8	3	true	b3736;b3737;b3734
DE_P1_10_vs_nophage_hfq	Up	GO:0046933	proton-transporting ATP synthase activity, rotational mechanism	MF	73.26	8	3	false	b3736;b3737;b3734
DE_P1_10_vs_nophage_WT	Down	GO:0006879	intracellular iron ion homeostasis	BP	43.22	6	6	true	b1019;b4293;b3006;b1451;b2155;b4367
DE_P1_10_vs_nophage_WT	Down	GO:0006351	DNA-templated transcription	BP	222.14	8	5	true	b2571;b4293;b3556;b0113;b3289
DE_P1_10_vs_nophage_WT	Down	GO:0006826	iron ion transport	BP	16.57	8	5	false	b1019;b4293;b1451;b2155;b4367
DE_P1_10_vs_nophage_WT	Down	GO:0098655	monoatomic cation transmembrane transport	BP	46.06	6	5	true	b4111;b2587;b3962;b1451;b2155
DE_P1_10_vs_nophage_WT	Down	GO:0033554	cellular response to stress	BP	24.34	3	5	true	b3162;b1019;b0799;b4111;b2037
DE_P1_10_vs_nophage_WT	Down	GO:0005524	ATP binding	MF	140.74	8	6	true	b3162;b0091;b0799;b0594;b0797;b3783
DE_P1_10_vs_nophage_WT	Down	GO:0042803	protein homodimerization activity	MF	23.46	4	6	true	b3162;b3163;b0091;b4111;b3426;b3741
DE_P1_10_vs_nophage_WT	Up	GO:0170034	L-amino acid biosynthetic process	BP	424.26	8	7	true	b2764;b2478;b3744;b2414;b3870;b2551;b0002
DE_P1_10_vs_nophage_WT	Up	GO:1902475	L-alpha-amino acid transmembrane transport	BP	188.24	8	5	true	b0811;b0810;b0809;b0199;b0198
DE_P1_10_vs_nophage_WT	Up	GO:0006351	DNA-templated transcription	BP	222.14	8	6	true	b3418;b3357;b1237;b2231;b4401;b1101
DE_P1_10_vs_nophage_WT	Up	GO:0051260	protein homooligomerization	BP	35.11	7	5	true	b2938;b3956;b0929;b1241;b0002
DE_P1_10_vs_nophage_WT	Up	GO:0009401	phosphoenolpyruvate-dependent sugar phosphotransferase system	BP	78.07	8	7	true	b2095;b1817;b2169;b1819;b1198;b2167;b1101
DE_P1_10_vs_nophage_WT	Up	GO:0046434	organophosphate catabolic process	BP	56.83	5	5	false	b2095;b2096;b2926;b1779;b4381
DE_P1_10_vs_nophage_WT	Up	GO:0006974	DNA damage response	BP	27.67	4	6	true	b0902;b4381;b2699;b3744;b4354;b1198
DE_P1_10_vs_nophage_WT	Up	GO:0006412	translation	BP	149.7	5	6	true	b3384;b0930;b3985;b1237;b3980;b0026
DE_P1_10_vs_nophage_WT	Up	GO:0005975	carbohydrate metabolic process	BP	18.22	3	11	true	b2095;b2096;b2926;b3956;b1779;b3418;b0902;b4381;b1241;b1198;b2168
DE_P1_10_vs_nophage_WT	Up	GO:1902495	transmembrane transporter complex	CC	20.17	3	11	true	b0811;b0810;b1817;b0809;b0199;b2169;b0929;b0198;b1819;b2167;b1101
DE_P1_10_vs_nophage_WT	Up	GO:0016887	ATP hydrolysis activity	MF	17.55	7	5	false	b0438;b0809;b0199;b3732;b2699
DE_P1_10_vs_nophage_WT	Up	GO:0030170	pyridoxal phosphate binding	MF	52.24	5	5	true	b2938;b3617;b2414;b2551;b2530
DE_P1_10_vs_nophage_WT	Up	GO:0042803	protein homodimerization activity	MF	23.46	4	9	true	b1817;b3495;b0930;b1823;b2935;b3744;b2414;b1198;b2551
DE_P1_10_vs_nophage_WT	Up	GO:0008982	protein-N(PI)-phosphohistidine-sugar phosphotransferase activity	MF	37.96	5	5	true	b1817;b2169;b1819;b2167;b1101
DE_P1_10_vs_nophage_WT	Up	GO:0005524	ATP binding	MF	140.74	8	17	true	b3384;b0809;b0438;b2926;b0930;b3418;b0199;b3732;b2699;b2942;b3744;b3733;b2231;b3870;b0026;b0002;b2168
DE_P1_20_vs_nophage_hfq	Down	GO:0090304	nucleic acid metabolic process	BP	37.59	5	7	true	b3162;b3317;b3556;b4179;b3783;b4178;b3169
DE_P1_20_vs_nophage_hfq	Down	GO:0009409	response to cold	BP	19.49	4	6	true	b3162;b2378;b3556;b0990;b4179;b3168
DE_P1_20_vs_nophage_hfq	Down	GO:0065003	protein-containing complex assembly	BP	28.91	5	5	false	b3165;b3317;b3303;b3305;b3169
DE_P1_20_vs_nophage_hfq	Down	GO:0002181	cytoplasmic translation	BP	151.09	6	5	true	b3165;b3297;b3317;b3303;b3305
DE_P1_20_vs_nophage_hfq	Down	GO:0005840	ribosome	CC	23.29	5	6	true	b3162;b3165;b3297;b3317;b3303;b3305
DE_P1_20_vs_nophage_hfq	Down	GO:0000166	nucleotide binding	MF	24.59	4	6	true	b3162;b3426;b0797;b3783;b3168;b3169
DE_P1_20_vs_nophage_hfq	Down	GO:0042803	protein homodimerization activity	MF	23.46	4	4	true	b3162;b3163;b3428;b3426
DE_P1_20_vs_nophage_hfq	Up	GO:0019538	protein metabolic process	BP	35.54	4	6	true	b3729;b3687;b3932;b3931;b3980;b3498
DE_P1_20_vs_nophage_hfq	Up	GO:0009408	response to heat	BP	19.49	4	10	true	b4142;b2592;b4143;b2614;b0473;b3687;b3932;b3931;b0014;b3400
DE_P1_20_vs_nophage_hfq	Up	GO:0051085	chaperone cofactor-dependent protein refolding	BP	19.8	5	4	false	b4142;b4143;b2614;b0014
DE_P1_20_vs_nophage_hfq	Up	GO:0016887	ATP hydrolysis activity	MF	17.55	7	5	false	b2592;b4143;b0473;b3931;b0014
DE_P1_20_vs_nophage_hfq	Up	GO:0005524	ATP binding	MF	140.74	8	9	true	b4142;b2592;b4143;b2616;b0473;b3932;b3931;b3870;b0014
DE_P1_20_vs_nophage_WT	Down	GO:0008360	regulation of cell shape	BP	27.16	6	8	false	b0092;b3250;b0091;b0635;b3396;b0819;b3249;b0174
DE_P1_20_vs_nophage_WT	Down	GO:0009150	purine ribonucleotide metabolic process	BP	304.51	9	8	true	b2518;b0238;b3648;b0115;b3650;b0125;b3255;b3256
DE_P1_20_vs_nophage_WT	Down	GO:0006164	purine nucleotide biosynthetic process	BP	576.96	9	8	false	b2518;b0238;b1658;b0115;b3650;b0125;b3255;b3256
DE_P1_20_vs_nophage_WT	Down	GO:0002181	cytoplasmic translation	BP	151.09	6	36	true	b3341;b3165;b2606;b1717;b2609;b3317;b3637;b3319;b3936;b3316;b3298;b3299;b3310;b0169;b4200;b4203;b3296;b3230;b3297;b3231;b0911;b3306;b3703;b3308;b3309;b3985;b3984;b3303;b3304;b3986;b3305;b3342;b3320;b3321;b3983;b3301
DE_P1_20_vs_nophage_WT	Down	GO:0015031	protein transport	BP	63.15	6	11	true	b0409;b1118;b3705;b1245;b3005;b1246;b3006;b1247;b1252;b1243;b3300
DE_P1_20_vs_nophage_WT	Down	GO:0009252	peptidoglycan biosynthetic process	BP	356.79	7	8	true	b0092;b3250;b0091;b0635;b3396;b0819;b3249;b0174
DE_P1_20_vs_nophage_WT	Down	GO:0006220	pyrimidine nucleotide metabolic process	BP	129.39	8	7	true	b2518;b0910;b2780;b0171;b0945;b0032;b2066
DE_P1_20_vs_nophage_WT	Down	GO:0006400	tRNA modification	BP	192.27	10	13	true	b3260;b0405;b3706;b2607;b2517;b0835;b0406;b3965;b3166;b4049;b3741;b1133;b0058
DE_P1_20_vs_nophage_WT	Down	GO:0009409	response to cold	BP	19.49	4	8	true	b3162;b1718;b2569;b3556;b0990;b4179;b3167;b3168
DE_P1_20_vs_nophage_WT	Down	GO:0098655	monoatomic cation transmembrane transport	BP	46.06	6	15	true	b3493;b4291;b0150;b0842;b0805;b2587;b3258;b4600;b3962;b0153;b0152;b1451;b2155;b0432;b2014
DE_P1_20_vs_nophage_WT	Down	GO:0033214	siderophore-dependent iron import into cell	BP	105.86	10	8	true	b0805;b4291;b0150;b0153;b0592;b1451;b2155;b4367
DE_P1_20_vs_nophage_WT	Down	GO:0071555	cell wall organization	BP	21.91	5	8	true	b0092;b0091;b0635;b3396;b0819;b0174;b0433;b0211
DE_P1_20_vs_nophage_WT	Down	GO:0065003	protein-containing complex assembly	BP	28.91	5	25	true	b3341;b3165;b2606;b2608;b2609;b3317;b3637;b2566;b3316;b0125;b0169;b3296;b2780;b3170;b0911;b0238;b3306;b3705;b3309;b3984;b3303;b3305;b3320;b3983;b3169
DE_P1_20_vs_nophage_WT	Down	GO:0006351	DNA-templated transcription	BP	222.14	8	15	true	b3261;b3295;b4292;b4291;b4293;b3988;b3319;b1658;b3556;b3987;b0460;b0059;b1187;b0113;b3289
DE_P1_20_vs_nophage_WT	Down	GO:0008654	phospholipid biosynthetic process	BP	206.27	6	8	true	b0524;b0096;b1090;b0182;b1208;b2533;b3546;b0175
DE_P1_20_vs_nophage_WT	Down	GO:0006974	DNA damage response	BP	27.67	4	8	true	b1913;b0799;b0592;b0949;b1831;b3700;b1633;b3167
DE_P1_20_vs_nophage_WT	Down	GO:0043436	oxoacid metabolic process	BP	38.96	4	13	true	b3295;b2780;b1090;b1091;b0116;b3988;b3987;b0032;b0115;b0114;b3255;b1187;b3256
DE_P1_20_vs_nophage_WT	Down	GO:0000154	rRNA modification	BP	192.59	10	11	true	b0636;b1086;b0948;b1822;b3084;b2517;b1135;b1269;b3289;b0058;b3740
DE_P1_20_vs_nophage_WT	Down	GO:0000271	polysaccharide biosynthetic process	BP	151.47	5	9	true	b3629;b3790;b3792;b0815;b3787;b1047;b3622;b3546;b3785
DE_P1_20_vs_nophage_WT	Down	GO:0031564	transcription antitermination	BP	1218.32	11	8	false	b3295;b3296;b3988;b2533;b3556;b3987;b3321;b3169
DE_P1_20_vs_nophage_WT	Down	GO:1902495	transmembrane transporter complex	CC	20.17	3	21	true	b4291;b0150;b0805;b0914;b1118;b1245;b3005;b1246;b1125;b3006;b0153;b1126;b1247;b0592;b0152;b1252;b1451;b2155;b2211;b1243;b0432
DE_P1_20_vs_nophage_WT	Down	GO:0005840	ribosome	CC	23.29	5	38	true	b3162;b3341;b3165;b2606;b1717;b2608;b2609;b3317;b3637;b3319;b3936;b3316;b3298;b3299;b3310;b0169;b4200;b4203;b3296;b3230;b3297;b3231;b0911;b3306;b3703;b3308;b3309;b3985;b3984;b3303;b3304;b3986;b3305;b3342;b3320;b3321;b3983;b3301
DE_P1_20_vs_nophage_WT	Down	GO:0005524	ATP binding	MF	140.74	8	38	true	b0092;b3162;b0091;b4155;b3780;b0470;b0171;b0949;b0820;b1713;b2400;b2567;b2066;b1133;b3256;b2069;b3570;b2780;b2518;b0955;b0910;b1706;b0799;b0914;b3648;b3702;b1208;b2576;b0594;b1246;b0032;b1126;b1247;b3700;b3783;b0797;b0059;b2211
DE_P1_20_vs_nophage_WT	Down	GO:0042803	protein homodimerization activity	MF	23.46	4	21	true	b0092;b3162;b3261;b0091;b3163;b4155;b3780;b0636;b3706;b2607;b1658;b3787;b3005;b2567;b3986;b3426;b0174;b0114;b1187;b3741;b3256
DE_P1_20_vs_nophage_WT	Down	GO:0008649	rRNA methyltransferase activity	MF	58.74	6	7	true	b0636;b0948;b1822;b3084;b2517;b3289;b3740
DE_P1_20_vs_nophage_WT	Up	GO:0006281	DNA repair	BP	71.84	7	9	true	b4043;b1184;b4000;b0710;b2616;b0440;b2699;b4058;b0145
DE_P1_20_vs_nophage_WT	Up	GO:0006006	glucose metabolic process	BP	34.74	6	13	true	b1380;b4232;b3919;b3916;b0767;b0756;b2926;b3956;b0902;b1779;b1852;b4025;b1241
DE_P1_20_vs_nophage_WT	Up	GO:0034605	cellular response to heat	BP	48.26	5	8	true	b2592;b3724;b1823;b1824;b0439;b3932;b4129;b3931
DE_P1_20_vs_nophage_WT	Up	GO:0051289	protein homotetramerization	BP	71.61	8	6	true	b3916;b1380;b1539;b3956;b3430;b0002
DE_P1_20_vs_nophage_WT	Up	GO:0009064	glutamine family amino acid metabolic process	BP	169.22	8	6	true	b3729;b3053;b0242;b3870;b3212;b3213
DE_P1_20_vs_nophage_WT	Up	GO:0006351	DNA-templated transcription	BP	222.14	8	15	true	b4043;b4000;b3071;b4260;b0889;b3405;b3418;b3357;b2741;b0440;b1594;b0015;b3961;b4401;b0014
DE_P1_20_vs_nophage_WT	Up	GO:0009067	aspartate family amino acid biosynthetic process	BP	888.26	9	9	true	b4054;b0166;b0907;b2478;b3744;b4019;b0004;b0002;b3433
DE_P1_20_vs_nophage_WT	Up	GO:0034220	monoatomic ion transmembrane transport	BP	32.77	5	7	true	b0811;b3725;b1602;b1603;b3737;b2924;b0929
DE_P1_20_vs_nophage_WT	Up	GO:0006096	glycolytic process	BP	4313.48	12	7	true	b3916;b2926;b1854;b1779;b3236;b4025;b3919
DE_P1_20_vs_nophage_WT	Up	GO:0009401	phosphoenolpyruvate-dependent sugar phosphotransferase system	BP	78.07	8	7	true	b2095;b0679;b1817;b2094;b2169;b1818;b1819
DE_P1_20_vs_nophage_WT	Up	GO:0006412	translation	BP	149.7	5	8	true	b3384;b0930;b3407;b3687;b4129;b3980;b0026;b0893
DE_P1_20_vs_nophage_WT	Up	GO:0006508	proteolysis	BP	38.53	5	12	true	b4043;b4260;b0438;b0437;b0932;b0237;b0439;b3932;b0131;b3931;b3498;b4235
DE_P1_20_vs_nophage_WT	Up	GO:1902495	transmembrane transporter complex	CC	20.17	3	12	true	b2284;b2094;b0809;b0929;b1818;b1819;b3728;b0811;b1817;b3725;b3727;b2169
DE_P1_20_vs_nophage_WT	Up	GO:0016887	ATP hydrolysis activity	MF	17.55	7	12	false	b2592;b4143;b0809;b0438;b3725;b0439;b0473;b2699;b3931;b1175;b4058;b0014
DE_P1_20_vs_nophage_WT	Up	GO:0030170	pyridoxal phosphate binding	MF	52.24	5	7	true	b4054;b2903;b3617;b2379;b0907;b0004;b2551
DE_P1_20_vs_nophage_WT	Up	GO:0005524	ATP binding	MF	140.74	8	40	true	b4350;b2592;b3384;b0809;b3916;b2926;b0426;b1854;b0728;b3418;b3831;b0242;b0660;b3932;b4129;b3931;b1175;b3430;b3870;b0026;b0002;b2168;b4142;b3053;b4143;b0438;b0712;b0930;b3725;b0439;b2616;b1740;b0473;b2699;b3744;b4058;b0015;b0014;b1321;b0893
DE_P1_20_vs_nophage_WT	Up	GO:0042803	protein homodimerization activity	MF	23.46	4	26	true	b4054;b0907;b1817;b3236;b0242;b2029;b4129;b2143;b4025;b0785;b3495;b0237;b0578;b0930;b3724;b2614;b1823;b1740;b0473;b2379;b3687;b1103;b3744;b2551;b0015;b1189
DE_P1_20_vs_nophage_WT	Up	GO:0008233	peptidase activity	MF	19.7	3	11	true	b4043;b0438;b0437;b0932;b0237;b4260;b0439;b3932;b3931;b3498;b4235
