## Supplementary Materials, Tables, Scripts for "Virus-Host Interaction Gets *Lousy*: P1vir Phage Development Upon Impaired RNA Global Regulation in *Escherichia coli* Δ*hfq* Mutant Cells": Table S8. P1 motif scan.csv

Gene symbol	w5_len	w3_len	AAN_repeats	AAN_max_run	ARN_repeats	ARN_max_run	UA_repeats	UA_max_repeats	polyU_count	polyU_max	ddlog2FC_10	ddlog2FC_20	IRD_10	IRD_20
cra	90	60	0	0	0	0	0	0	2	3	0.263376895	-2.645700785	1.200284908	0.159795559
cre	90	60	0	0	0	0	0	0	0	0	-0.025227116	-0.830367951	0.982665891	0.562385791
c8	90	60	0	0	0	0	0	0	0	0	-0.349526017	-0.210370305	0.784841908	0.864315354
ref	90	60	1	3	1	3	1	2	1	5	-0.137753751	-0.824641318	0.908933246	0.564622561
mat	90	60	0	0	0	0	0	0	1	5
res	90	60	0	0	0	0	0	0	2	3
lxc	90	60	0	0	0	0	0	0	0	0
ulx	90	60	0	0	0	0	0	0	0	0
darB	90	60	0	0	0	0	0	0	0	0
prt	90	60	0	0	0	0	0	0	2	4
pro	90	60	0	0	0	0	0	0	2	3
lydE	90	60	0	0	0	0	0	0	2	5
lydD	90	60	0	0	0	0	1	2	0	0
lyz	90	60	0	0	1	3	0	0	1	3
ssb	90	60	0	0	0	0	0	0	2	4	0.717568073	-0.817642868	1.644407746	0.567368174
isaA	90	60	0	0	1	3	0	0	1	5	-1.042457451	-1.073874856	0.485499781	0.475041396
insB	90	60	0	0	0	0	0	0	1	3
insA	90	60	0	0	0	0	0	0	2	4
isaB	90	60	0	0	0	0	0	0	2	6
hxr	90	60	0	0	0	0	1	2	1	4
ddrB	90	60	0	0	0	0	0	0	0	0
iddB	90	60	0	0	1	3	0	0	3	4
ddrA	90	60	0	0	0	0	0	0	0	0
darA	90	60	0	0	1	3	0	0	0	0
hdf	90	60	1	3	1	3	0	0	0	0
lydB	90	60	0	0	0	0	0	0	1	4
lydA	90	60	0	0	0	0	0	0	1	3
lydC	90	60	0	0	0	0	0	0	0	0
cin	90	60	0	0	1	3	1	2	4	3
U prime	90	60	0	0	1	3	0	0	1	3
U	90	60	0	0	1	3	0	0	0	0
S	90	60	0	0	0	0	1	2	0	0
R	90	60	0	0	0	0	1	2	0	0
16	90	60	0	0	2	3	0	0	1	3
bplA	90	60	0	0	0	0	0	0	3	3
pmgA	90	60	1	3	1	3	1	2	0	0
sit	90	60	1	3	1	3	0	0	0	0
pmgB	90	60	0	0	1	3	1	2	1	4
tub	90	60	0	0	0	0	0	0	4	5
pmgC	90	60	0	0	0	0	0	0	1	4
simC	90	60	0	0	0	0	0	0	2	3
simB	90	60	0	0	0	0	0	0	2	3
simA	90	60	0	0	0	0	0	0	2	3
icd	90	60	0	0	0	0	0	0	1	3	-1.180004964	-0.973436355	0.441349979	0.509291536
ant1	90	60	0	0	0	0	0	0	1	3	-0.569749286	-0.670360842	0.673733861	0.628349507
ant2	90	60	1	3	2	5	0	0	1	3
kilA	90	60	0	0	1	3	0	0	0	0	-1.091631084	-0.652903063	0.469230571	0.635999236
repL	90	60	0	0	1	3	2	2	0	0	0.450741664	-0.408352507	1.366742694	0.753483327
rlfA	90	60	1	3	1	3	0	0	3	4	-0.510590578	-0.496977216	0.701935037	0.708589889
rlfB	90	60	0	0	0	0	0	0	0	0	0.305622498	-0.628584242	1.235951814	0.646810838
pmgF	90	60	0	0	0	0	0	0	0	0
bplB	90	60	0	0	1	3	0	0	1	4
pmgG	90	60	0	0	0	0	2	3	1	4
21	90	60	0	0	1	3	0	0	0	0
22	90	60	0	0	0	0	0	0	0	0
23	90	60	0	0	1	4	0	0	1	3
parB	90	60	1	3	2	4	0	0	2	3	-0.805812625	-1.029870373	0.572039777	0.489754151
parA	90	60	0	0	1	3	0	0	2	5	-0.696564559	-1.235336444	0.617039795	0.424743436
repA	90	60	0	0	1	3	0	0	0	0
upfA	90	60	0	0	1	4	0	0	0	0
mlp	90	60	0	0	0	0	0	0	1	5
ppfA	90	60	0	0	3	3	0	0	1	3
upfB	90	60	0	0	0	0	0	0	0	0
upfC	90	60	0	0	1	3	0	0	0	0
uhr	90	60	0	0	0	0	0	0	2	3	-0.514785391	-1.071087295	0.699897039	0.475960154
hrdC	90	60	0	0	0	0	0	0	0	0	-0.392761998	-0.636091477	0.761670013	0.643453823
dmt	90	60	0	0	0	0	1	2	2	4	-0.369614512	-0.58025989	0.773989279	0.66884328
plp	90	60	0	0	0	0	0	0	0	0	-0.427247216	-0.174764879	0.743679435	0.885911888
upl	90	60	0	0	0	0	0	0	0	0	0.107285106	-0.126016607	1.077199232	0.916358096
tciA	90	60	1	3	1	3	2	2	0	0	1.346580142	0.942414193	2.543085808	1.921741374
tciB	90	60	0	0	0	0	0	0	1	4	-0.185442537	-0.280429109	0.879379291	0.823346088
tciC	90	60	0	0	1	3	0	0	1	3	-0.543613583	-0.302633125	0.686050374	0.810771271
ban	90	60	0	0	0	0	0	0	0	0	0.103600298	0.735462111	1.074451452	1.66493068
dbn	90	60	0	0	1	3	0	0	1	3	-0.084988436	1.21441783	0.942792093	2.320471262
5	90	60	0	0	0	0	0	0	0	0
6	90	60	0	0	0	0	0	0	2	4
24	90	60	1	3	1	3	0	0	0	0
7	90	60	0	0	0	0	0	0	2	3
25	90	60	0	0	0	0	0	0	2	3
26	90	60	0	0	0	0	0	0	0	0
pmgL	90	60	0	0	0	0	0	0	2	3	0.262406204	-0.260451955	1.19947759	0.834826351
pmgM	90	60	0	0	1	3	0	0	0	0	0.127738046	-0.190948735	1.092579339	0.876029444
pmgN	90	60	0	0	0	0	0	0	2	6	-0.339862615	0.03465072	0.790116549	1.024308805
pmgO	90	60	0	0	0	0	1	2	1	3	-0.033971867	-0.534742681	0.976727575	0.690281784
pmgP	90	60	1	3	2	4	0	0	1	3	0.119417292	0.112886973	1.086296016	1.081390039
ppp	90	60	0	0	0	0	0	0	1	3	-0.217409035	-0.422315933	0.860108737	0.746225759
pmgQ	90	60	0	0	0	0	0	0	1	6	-0.882576051	-0.701529999	0.54239807	0.614919729
pmgR	90	60	0	0	0	0	0	0	1	3	-1.035251793	-0.494296644	0.487930715	0.709907694
pmgS	90	60	0	0	0	0	0	0	2	4	1.281646533	0.93287334	2.431162848	1.909074415
pap	90	60	0	0	0	0	0	0	0	0	1.924002026	0.990854623	3.79474259	1.987361914
pmgT	90	60	0	0	0	0	0	0	0	0	-1.748256623	-1.751244156	0.29766126	0.297045501
pmgU	90	60	0	0	0	0	0	0	0	0	0.748859718	-0.483774788	1.680464094	0.715104116
pmgV	90	60	0	0	0	0	0	0	0	0	1.5724409	1.076968811	2.974074734	2.109599027
upfM	90	60	0	0	2	4	1	3	0	0	-0.08829205	-0.417408214	0.940635672	0.748768572
upfN	90	60	0	0	0	0	0	0	2	3
upfO	90	60	1	3	1	4	0	0	1	3
hot	90	60	0	0	2	3	0	0	1	4
lxr	90	60	0	0	0	0	0	0	2	3
humD	90	60	0	0	0	0	0	0	2	3
phd	90	60	0	0	0	0	1	2	0	0
doc	90	60	0	0	0	0	0	0	0	0	-1.187896443	-0.748393846	0.438942405	0.595265899
pdcA	90	60	0	0	0	0	0	0	0	0
pdcB	90	60	0	0	1	3	0	0	0	0	0.467486754	-0.365204802	1.382698639	0.776358657
lpa	90	60	0	0	0	0	0	0	0	0	0.679116004	-0.136684389	1.601158362	0.90960722
pacA	90	60	1	3	2	3	0	0	0	0
pacB	90	60	0	0	0	0	0	0	0	0
c1	90	60	0	0	0	0	0	0	1	3	0.021893862	-0.269477931	1.015291404	0.829619707
coi	90	60	0	0	0	0	0	0	0	0	0.828264228	-0.92909766	1.775547834	0.52518672
imcB	90	60	0	0	1	3	0	0	2	3
imcA	90	60	0	0	1	3	1	2	0	0
